# Nanobody repertoire generated against the spike protein of ancestral SARS-CoV-2 remains efficacious against the rapidly evolving virus

**DOI:** 10.1101/2023.07.14.549041

**Authors:** Natalia E. Ketaren, Fred D. Mast, Peter C. Fridy, Jean Paul Olivier, Tanmoy Sanyal, Andrej Sali, Brian T. Chait, Michael P. Rout, John D. Aitchison

## Abstract

To date, all major modes of monoclonal antibody therapy targeting SARS-CoV-2 have lost significant efficacy against the latest circulating variants. As SARS-CoV-2 omicron sublineages account for over 90% of COVID-19 infections, evasion of immune responses generated by vaccination or exposure to previous variants poses a significant challenge. A compelling new therapeutic strategy against SARS-CoV-2 is that of single domain antibodies, termed nanobodies, which address certain limitations of monoclonal antibodies. Here we demonstrate that our high-affinity nanobody repertoire, generated against wild-type SARS-CoV-2 spike protein (Mast, Fridy et al. 2021), remains effective against variants of concern, including omicron BA.4/BA.5; a subset is predicted to counter resistance in emerging XBB and BQ.1.1 sublineages. Furthermore, we reveal the synergistic potential of nanobody cocktails in neutralizing emerging variants. Our study highlights the power of nanobody technology as a versatile therapeutic and diagnostic tool to combat rapidly evolving infectious diseases such as SARS-CoV-2.
