## Supplemental Data 1 for "Nanobody repertoire generated against the spike protein of ancestral SARS-CoV-2 remains efficacious against the rapidly evolving virus"

nanobody	replicate	Concentration (uM)	Value
S1-35	Rep1	30
S1-35	Rep1	10
S1-35	Rep1	3.333333333
S1-35	Rep1	1.111111111	100
S1-35	Rep1	0.37037037	85.71429
S1-35	Rep1	0.12345679	42.85714
S1-35	Rep1	0.041152263	0
S1-35	Rep1	0.013717421	19.64286
S1-35	Rep1	0.004572474	0
S1-35	Rep1	0.001524158	0
S1-35	Rep1	0.000508053	0
S1-35	Rep1	0.000169351	0
S1-35	Rep1	5.65E-05	0
S1-4	Rep1	30
S1-4	Rep1	10	100
S1-4	Rep1	3.333333333	100
S1-4	Rep1	1.111111111	98.76543
S1-4	Rep1	0.37037037	82.71605
S1-4	Rep1	0.12345679	33.33333
S1-4	Rep1	0.041152263	18.51852
S1-4	Rep1	0.013717421	6.17284
S1-4	Rep1	0.004572474	0
S1-4	Rep1	0.001524158	0
S1-4	Rep1	0.000508053	0
S1-4	Rep1	0.000169351
S1-4	Rep1	5.65E-05
S1-RBD-16	Rep1	30	92.15686
S1-RBD-16	Rep1	10	49.01961
S1-RBD-16	Rep1	3.333333333	0
S1-RBD-16	Rep1	1.111111111	0
S1-RBD-16	Rep1	0.37037037	0
S1-RBD-16	Rep1	0.12345679	0
S1-RBD-16	Rep1	0.041152263	0
S1-RBD-16	Rep1	0.013717421	0
S1-RBD-16	Rep1	0.004572474	0
S1-RBD-16	Rep1	0.001524158	0
S1-RBD-16	Rep1	0.000508053
S1-RBD-16	Rep1	0.000169351
S1-RBD-16	Rep1	5.65E-05
S1-RBD-22	Rep1	30
S1-RBD-22	Rep1	10	100
S1-RBD-22	Rep1	3.333333333	96.59091
S1-RBD-22	Rep1	1.111111111	51.13636
S1-RBD-22	Rep1	0.37037037	39.77273
S1-RBD-22	Rep1	0.12345679	13.63636
S1-RBD-22	Rep1	0.041152263	12.5
S1-RBD-22	Rep1	0.013717421	10.22727
S1-RBD-22	Rep1	0.004572474	0
S1-RBD-22	Rep1	0.001524158	0
S1-RBD-22	Rep1	0.000508053	0
S1-RBD-22	Rep1	0.000169351
S1-RBD-22	Rep1	5.65E-05
S1-RBD-9	Rep1	30
S1-RBD-9	Rep1	10	97.14286
S1-RBD-9	Rep1	3.333333333	97.14286
S1-RBD-9	Rep1	1.111111111	52.85714
S1-RBD-9	Rep1	0.37037037	37.14286
S1-RBD-9	Rep1	0.12345679	48.57143
S1-RBD-9	Rep1	0.041152263	11.42857
S1-RBD-9	Rep1	0.013717421	12.85714
S1-RBD-9	Rep1	0.004572474	0
S1-RBD-9	Rep1	0.001524158	0
S1-RBD-9	Rep1	0.000508053	0
S1-RBD-9	Rep1	0.000169351
S1-RBD-9	Rep1	5.65E-05
S1-35	Rep2	30
S1-35	Rep2	10
S1-35	Rep2	3.333333333
S1-35	Rep2	1.111111111	99.15966
S1-35	Rep2	0.37037037	80.67227
S1-35	Rep2	0.12345679	46.63866
S1-35	Rep2	0.041152263	25.21008
S1-35	Rep2	0.013717421	28.15126
S1-35	Rep2	0.004572474	2.521008
S1-35	Rep2	0.001524158	0
S1-35	Rep2	0.000508053	0
S1-35	Rep2	0.000169351	0
S1-35	Rep2	5.65E-05	0
S1-4	Rep2	30
S1-4	Rep2	10	99.44444
S1-4	Rep2	3.333333333	99.44444
S1-4	Rep2	1.111111111	93.88889
S1-4	Rep2	0.37037037	65.55556
S1-4	Rep2	0.12345679	30.55556
S1-4	Rep2	0.041152263	6.111111
S1-4	Rep2	0.013717421	0
S1-4	Rep2	0.004572474	0
S1-4	Rep2	0.001524158	0
S1-4	Rep2	0.000508053	0
S1-4	Rep2	0.000169351
S1-4	Rep2	5.65E-05
S1-RBD-16	Rep2	30	75.10549
S1-RBD-16	Rep2	10	25.7384
S1-RBD-16	Rep2	3.333333333	0
S1-RBD-16	Rep2	1.111111111	0
S1-RBD-16	Rep2	0.37037037	0
S1-RBD-16	Rep2	0.12345679	0
S1-RBD-16	Rep2	0.041152263	0
S1-RBD-16	Rep2	0.013717421	0
S1-RBD-16	Rep2	0.004572474	0
S1-RBD-16	Rep2	0.001524158	0
S1-RBD-16	Rep2	0.000508053
S1-RBD-16	Rep2	0.000169351
S1-RBD-16	Rep2	5.65E-05
S1-RBD-22	Rep2	30
S1-RBD-22	Rep2	10	98.24561
S1-RBD-22	Rep2	3.333333333	92.98246
S1-RBD-22	Rep2	1.111111111	42.10526
S1-RBD-22	Rep2	0.37037037	7.017544
S1-RBD-22	Rep2	0.12345679	12.2807
S1-RBD-22	Rep2	0.041152263	4.093567
S1-RBD-22	Rep2	0.013717421	0
S1-RBD-22	Rep2	0.004572474	0
S1-RBD-22	Rep2	0.001524158	0
S1-RBD-22	Rep2	0.000508053	0
S1-RBD-22	Rep2	0.000169351
S1-RBD-22	Rep2	5.65E-05
S1-RBD-9	Rep2	30
S1-RBD-9	Rep2	10	98.9071
S1-RBD-9	Rep2	3.333333333	87.43169
S1-RBD-9	Rep2	1.111111111	38.25137
S1-RBD-9	Rep2	0.37037037	7.650273
S1-RBD-9	Rep2	0.12345679	13.6612
S1-RBD-9	Rep2	0.041152263	0
S1-RBD-9	Rep2	0.013717421	0
S1-RBD-9	Rep2	0.004572474	0
S1-RBD-9	Rep2	0.001524158	0
S1-RBD-9	Rep2	0.000508053	0
S1-RBD-9	Rep2	0.000169351
S1-RBD-9	Rep2	5.65E-05
S1-35	Rep3	30
S1-35	Rep3	10
S1-35	Rep3	3.333333333
S1-35	Rep3	1.111111111	100
S1-35	Rep3	0.37037037	87.5969
S1-35	Rep3	0.12345679	68.99225
S1-35	Rep3	0.041152263	44.18605
S1-35	Rep3	0.013717421	19.37984
S1-35	Rep3	0.004572474	0
S1-35	Rep3	0.001524158	0
S1-35	Rep3	0.000508053	0
S1-35	Rep3	0.000169351	0
S1-35	Rep3	5.65E-05	0
S1-4	Rep3	30
S1-4	Rep3	10	100
S1-4	Rep3	3.333333333	100
S1-4	Rep3	1.111111111	100
S1-4	Rep3	0.37037037	93.79845
S1-4	Rep3	0.12345679	13.17829
S1-4	Rep3	0.041152263	19.37984
S1-4	Rep3	0.013717421	0
S1-4	Rep3	0.004572474	0
S1-4	Rep3	0.001524158	0
S1-4	Rep3	0.000508053	0
S1-4	Rep3	0.000169351
S1-4	Rep3	5.65E-05
S1-RBD-16	Rep3	30
S1-RBD-16	Rep3	10	81.39535
S1-RBD-16	Rep3	3.333333333	31.78295
S1-RBD-16	Rep3	1.111111111	0
S1-RBD-16	Rep3	0.37037037	0
S1-RBD-16	Rep3	0.12345679	0
S1-RBD-16	Rep3	0.041152263	0
S1-RBD-16	Rep3	0.013717421	0
S1-RBD-16	Rep3	0.004572474	0
S1-RBD-16	Rep3	0.001524158	0
S1-RBD-16	Rep3	0.000508053	0
S1-RBD-16	Rep3	0.000169351
S1-RBD-16	Rep3	5.65E-05
S1-RBD-22	Rep3	30
S1-RBD-22	Rep3	10	100
S1-RBD-22	Rep3	3.333333333	93.79845
S1-RBD-22	Rep3	1.111111111	56.58915
S1-RBD-22	Rep3	0.37037037	37.9845
S1-RBD-22	Rep3	0.12345679	37.9845
S1-RBD-22	Rep3	0.041152263	0
S1-RBD-22	Rep3	0.013717421	0
S1-RBD-22	Rep3	0.004572474	0
S1-RBD-22	Rep3	0.001524158	0
S1-RBD-22	Rep3	0.000508053	0
S1-RBD-22	Rep3	0.000169351
S1-RBD-22	Rep3	5.65E-05
S1-RBD-9	Rep3	30
S1-RBD-9	Rep3	10	100
S1-RBD-9	Rep3	3.333333333	93.79845
S1-RBD-9	Rep3	1.111111111	56.58915
S1-RBD-9	Rep3	0.37037037	31.78295
S1-RBD-9	Rep3	0.12345679	31.78295
S1-RBD-9	Rep3	0.041152263	6.976744
S1-RBD-9	Rep3	0.013717421	0
S1-RBD-9	Rep3	0.004572474	0
S1-RBD-9	Rep3	0.001524158	0
S1-RBD-9	Rep3	0.000508053	0
S1-RBD-9	Rep3	0.000169351
S1-RBD-9	Rep3	5.65E-05
